# Response dynamics of discrete subiculum→retrosplenial cortex projections underlying trace fear conditioning

**DOI:** 10.1101/2025.06.12.659393

**Authors:** Thomas E. Bassett, Yi-Zhi Wang, Elizabeth M. Wood, Hui Zhang, Zorica Petrovic, Vivien Prifti, Vladimir Jovasevic, Naoki Yamawaki, Lynn Ren, Natalia Khalatyan, Viktoriya Grayson, Jeffrey N Savas, Jelena Radulovic, Ana Cicvaric

## Abstract

Associating events separated in time depends on the CA1, subiculum (SUB), and retrosplenial cortex (RSP). The degree to which their connectivity and underlying circuit mechanisms contribute to the association of such temporally discontiguous events is not known. Here we showed, using trace fear conditioning (TFC), wherein mice learn to associate tone and shock separated by a temporal trace, that molecularly distinct excitatory VGluT1^+^ and VGluT2^+^ SUB→RSP projections subserve the associative and temporal components of TFC. During trace memory formation, VGluT2^+^ SUB→RSP projections showed increased and decreased bulk calcium activity at tone and trace onset, respectively, an activity pattern that was reestablished during memory recall. Such pattern was not observed in CA subfields, suggesting that associative and temporal components of TFC are integrated at the SUB or SUB→RSP synapses before being presented to the RSP. Our findings establish a circuit mechanism for representing complex temporal information in episodic memory.
