## Supplementary Table 1 for "Response dynamics of discrete subiculum→retrosplenial cortex projections underlying trace fear conditioning"

### Sheet: Sheet1
VGluT1 synaptic terminals
Term	Count	%	PValue	Genes	List Total	Pop Hits	Pop Total	Fold Enrichment	Bonferroni	Benjamini	FDR
extracellular exosome	55	53.3981	3.22098e-06	P28663, P63260, A0A0A0MQA5, Q8VBV7, A0A087WQM3, Q6GT24, B1AXY0, Q8BFQ8, P34884, Q8VDD5, P50446, Q921M7, Q02053, Q3UA72, P62855, Q02105, Q9D8E6, A0A0G2JFK7, A0A0N4SW56, E9Q1G8, P26039, Q3UH59, P11499, E9Q7Q3, Q3UV17, Q64727, P18572, Q8BH40, F2Z483, Q3TML0, Q3U0I3, B1AZ41, P14106, O88844, P80316, Q99LC5, F7C9G3, A0A0G2JGQ0, Q5SXR6, P09103, Q60605, P62242, Q9CPU0, Q8BK64, P50518, A2AKH7, Q9D967, D3Z…	99	794	2412	1.68766	0.000743771	0.000743771	0.00413222
Acetylation	62	60.1942	1.02491e-05	P28663, P63260, Q8BTB6, A0A0A0MQA5, Q8BMS1, A0A087WQM3, Q6GT24, Q8BH59, Q62318, B1AXY0, P34884, Q8VDD5, P62897, D3Z6G3, Q02053, Q3UA72, P62267, Q8BR63, Q8VED9, Q9D8E6, A0A0G2JFK7, E9Q1G8, P26039, Q3UH59, P11499, E9Q7Q3, Q9D892, Q64727, D3Z2Y8, Q8BH40, F2Z483, Q3TIR6, Q9CPP6, Q3U0I3, Q9CZ13, O88844, P80316, Q99LP6, F7C9G3, Q99LC5, Q61768, G3UW70, A0A0G2JGQ0, Q5SXR6, P09103, Q60605, P62242, Q9CPU0,…	103	971	2498	1.54856	0.00163852	0.00163852	0.012375
Cytoskeleton	27	26.2136	4.49939e-05	P63260, A0A0A0MQA5, A0A0G2JEG8, H7BX26, P80316, Q8VDD5, Z4YJL4, Q61768, D3Z6G3, Q3UA72, Q5SXR6, D3YXZ3, A0A0G2JFK7, E9Q1G8, G5E8R0, P26039, E9Q7Q3, Q80U49, P33175, Q64727, Q9CXS4, A0A0A6YW06, F2Z483, Q9JKK7, Q9Z1S5, A0A0J9YUE9, P63268	103	287	2498	2.28159	0.00717333	0.00359312	0.054316
Chaperone	10	9.70874	0.00025421	P80316, Q8BK64, Q3U0I3, Q99LP6, P11499, F2Z483, Q3TIR6, P09103, B1AXY0, Q3TML0	103	54	2498	4.49119	0.0398625	0.0134681	0.306524
protein folding	10	9.70874	7.88392e-05	P80316, Q8BK64, Q3U0I3, Q99LP6, P11499, F2Z483, Q3TIR6, P09103, B1AXY0, Q3TML0	92	48	2285	5.17437	0.0385785	0.0385785	0.11344
VGluT2 synaptic terminals
Term	Count	%	PValue	Genes	List Total	Pop Hits	Pop Total	Fold Enrichment	Bonferroni	Benjamini	FDR
glycosylation site:N-linked (GlcNAc...)	58	23.0159	1.26201e-06	Q3UHA3, Q7TME0, Q8C872, Q9CZ42, Q8BFQ8, F6TQW2, Q3UHK1, Q62165, A2AW03, Q923Z0, A2AKI5, P13808, F6YNQ1, P35436, Q64444, Q69Z26, O09126, Q9DBL0, P70232, O35607, G3X9J1, P70207, P18581, P55288, F6VQZ6, Q8CGM1, Q8K356, Q99MR3, P70206, O70340, B0V2N1, P51655, G5E843, O88705, E9Q1R5, E9Q706, Q07409, P23819, P24668, E9Q9N7, Q8BJI1, Q3UQ28, E9PWD2, Q8CBC4, F6WBP9, Q8BXN9, Q3TYE5, Q91V14, Q61361, E9QMC2,…	228	322	2323	1.83521	0.000954883	0.000477556	0.0019231
transmembrane region	77	30.5556	7.85633e-07	Q5Y5T1, Q3UHA3, P28660, Q7TME0, Q8C872, Q8C170, Q9JM63, F6TQW2, Q3UHK1, Q8BQU6, Q62165, Q8VCD6, Q9JJV5, A2AW03, Q923Z0, A2AKI5, Q91V61, B0QZS8, P13808, K3W4T3, F6YNQ1, P35436, Q9CQS4, O09126, Q9DBL0, P70232, O35607, Q9JKD3, P18581, P70207, G3X9J1, P55288, Q8CGM1, F6VQZ6, P70206, Q8K0T0, Q99MR3, Q8BH40, B0V2N1, A2AFW6, O88602, Q80TN5, G5E843, Q9CQ56, O88705, E9Q1R5, E9Q706, Q9CQX2, P23819, P24668,…	228	474	2323	1.65511	0.000594547	0.000594547	0.00119719
topological domain:Cytoplasmic	56	22.2222	1.10161e-05	Q3UHA3, Q8C872, Q9JM63, F6TQW2, Q3UHK1, Q62165, Q8BQU6, A2AW03, Q923Z0, A2AKI5, P13808, K3W4T3, F6YNQ1, P35436, O09126, Q9DBL0, P70232, O35607, Q9JKD3, G3X9J1, P70207, P18581, P55288, F6VQZ6, Q8CGM1, P70206, Q99MR3, Q8BH40, B0V2N1, Q80TN5, Q9CQ56, G5E843, O88705, E9Q1R5, E9Q706, P23819, P24668, E9Q9N7, Q8BJI1, P61264, Q8K021, G5E8P3, E9PWD2, F6WBP9, Q9JIG8, Q91V14, E9QMC2, Q8BG51, Q68EF4, Q3V0I2,…	228	327	2323	1.74484	0.00830459	0.0027759	0.0167857
Transmembrane	87	34.5238	2.74738e-05	Q5Y5T1, P28660, Q7TME0, Q8C872, Q8C170, Q9JM63, Q9CZ42, F6TQW2, Q3UHK1, Q8BQU6, Q62165, Q8VCD6, Q9JJV5, E9PXF0, A2AW03, Q923Z0, A2AKI5, Q91V61, B0QZS8, P13808, K3W4T3, P63094, F6YNQ1, P35436, Q9CQS4, O09126, P70232, Q9DBL0, O35607, Q9JKD3, P18581, P70207, G3X9J1, P55288, Q8CGM1, F6VQZ6, D3YUD3, P70206, Q8K0T0, Q99MR3, Q8BH40, Q3UH93, B0V2N1, A2AFW6, O88602, M0QWJ9, Q80TN5, G5E843, Q9CQ56, O88705,…	252	586	2498	1.47168	0.00676314	0.00338731	0.0356174
Transmembrane helix	87	34.5238	1.91703e-05	Q5Y5T1, P28660, Q7TME0, Q8C872, Q8C170, Q9JM63, Q9CZ42, F6TQW2, Q3UHK1, Q8BQU6, Q62165, Q8VCD6, Q9JJV5, E9PXF0, A2AW03, Q923Z0, A2AKI5, Q91V61, B0QZS8, P13808, K3W4T3, P63094, F6YNQ1, P35436, Q9CQS4, O09126, P70232, Q9DBL0, O35607, Q9JKD3, P18581, P70207, G3X9J1, P55288, Q8CGM1, F6VQZ6, D3YUD3, P70206, Q8K0T0, Q99MR3, Q8BH40, Q3UH93, B0V2N1, A2AFW6, O88602, M0QWJ9, Q80TN5, G5E843, Q9CQ56, O88705,…	252	581	2498	1.48435	0.00472392	0.00472392	0.0248539
topological domain:Extracellular	43	17.0635	2.83172e-05	G5E843, Q3UHA3, E9Q1R5, Q8C872, E9Q706, Q9JM63, P23819, E9Q9N7, Q8BJI1, Q3UHK1, Q62165, Q8BQU6, A2AW03, Q923Z0, A2AKI5, G5E8P3, P13808, E9PWD2, P35436, F6YNQ1, F6WBP9, Q9JIG8, O09126, P70232, Q9DBL0, O35607, Q9JKD3, E9QMC2, P18581, P70207, G3X9J1, Q68EF4, P55288, F6VQZ6, Q8CGM1, Q3V0I2, Q6PGE7, Q9R0M4, P70206, Q99MR3, Q2WF71, P52800, B0V2N1	228	233	2323	1.8803	0.0212083	0.00534476	0.0431427
integral component of membrane	86	34.127	6.52881e-05	Q5Y5T1, P28660, Q7TME0, Q8C872, Q8C170, Q9JM63, Q9CZ42, F6TQW2, Q3UHK1, Q8BQU6, Q62165, Q8VCD6, Q9JJV5, E9PXF0, A2AW03, Q923Z0, A2AKI5, Q91V61, B0QZS8, P13808, K3W4T3, P63094, F6YNQ1, P35436, Q9CQS4, O09126, P70232, Q9DBL0, O35607, Q9JKD3, P18581, P70207, G3X9J1, P55288, Q8CGM1, F6VQZ6, D3YUD3, P70206, Q8K0T0, Q99MR3, Q8BH40, Q3UH93, B0V2N1, A2AFW6, O88602, M0QWJ9, Q80TN5, G5E843, Q9CQ56, O88705,…	245	587	2412	1.44235	0.0216348	0.0216348	0.0886751
Signal	58	23.0159	0.000281359	Q6PAR5, Q8BFQ8, Q62165, E9PXF0, Q923Z0, A2AKI5, B0QZS8, P63094, F6YNQ1, P35436, Q64444, E9PW66, Q69Z26, O09126, P70232, Q8K1T6, O35607, G3X9J1, P70207, P55288, F6VQZ6, Q8CGM1, Q99K47, P70206, Q8K356, O70340, Q3UH93, P63089, B0V2N1, P51655, G5E843, P14106, E9Q706, Q07409, P23819, P24668, E9Q9N7, Q3UQ28, G5E8P3, F6XWB2, E9PWD2, F6WBP9, P10922, Q8BXN9, Q7TPC1, Q9QXV0, Q3TYE5, Q61361, E9QMC2, Q68EF4,…	252	370	2498	1.55388	0.067145	0.0229022	0.364205
Glycoprotein	59	23.4127	0.000425588	Q7TME0, Q8C872, Q8BFQ8, Q3UHK1, Q62165, A2AW03, Q923Z0, A2AKI5, P13808, P63094, F6YNQ1, P35436, Q64444, Q69Z26, O09126, Q9DBL0, P70232, O35607, G3X9J1, P70207, P18581, P55288, F6VQZ6, Q8CGM1, Q99K47, Q8K356, Q99MR3, P70206, O70340, Q3UH93, B0V2N1, O88602, P51655, G5E843, O88705, P14106, E9Q1R5, E9Q706, Q07409, P23819, P24668, E9Q9N7, Q8BJI1, Q3UQ28, E9PWD2, F6WBP9, Q8BXN9, Q3TYE5, Q91V14, Q61361,…	252	384	2498	1.52304	0.0998038	0.0259432	0.550426
Membrane	136	53.9683	0.000538024	P21619, Q7TME0, P28660, P41242, Q8C872, Q9JM63, Q9CZ42, O54829, F6TQW2, Q9JJV5, K3W4T3, F6YNQ1, Q99NF2, P70441, Q69Z26, P70232, Q9DBL0, Q9CQW2, O35607, E9Q3L2, Q2YDW2, G3X9J1, Q8CGM1, P55288, D3YUD3, Q61097, Q8K0T0, Q8K356, Q7TS64, Q8BH40, A1BN54, Q3UH93, A2TJV2, B0V2N1, A2AFW6, O88602, M0QWJ9, Q80TN5, Q6R891, P51655, Q9CQ56, Q9D3L3, Q9JHL1, O88705, E9Q1R5, E9Q706, Q9CR95, Q9CQX2, P23819, E9Q9N7,…	252	1095	2498	1.23117	0.124472	0.0262353	0.695376
Receptor	22	8.73016	0.000863837	P35436, F6YNQ1, F6U7V1, Q5F4S9, G5E843, Q9DBL0, O35607, E9QMC2, Q8C872, Q68EF4, Q8CGM1, P23819, Q99PI8, Q7TS64, P24668, Q8VCD6, Q3UH93, A2AW03, Q923Z0, A2AKI5, B0V2N1, G5E8P3	252	102	2498	2.13803	0.192216	0.030034	1.1143
Secreted	21	8.33333	0.000852475	P63094, P51655, Q69Z26, P10639, Q7TPC1, Q9QXV0, P70232, Q61361, P14106, Q99K47, Q8BFQ8, P34884, Q7TNR6, O70340, Q62165, O55042, Q3UQ28, P63089, G5E8P3, E9PWD2, Q7TPG8	252	95	2498	2.19123	0.189943	0.0344994	1.09972
signal peptide	47	18.6508	0.000259891	P51655, G5E843, P14106, Q07409, Q9CZ42, P23819, Q8BFQ8, P24668, E9Q9N7, Q62165, Q923Z0, Q3UQ28, A2AKI5, G5E8P3, E9PWD2, P35436, F6YNQ1, F6WBP9, Q64444, Q8BXN9, Q69Z26, Q7TPC1, O09126, P70232, Q9QXV0, Q3TYE5, O35607, Q61361, E9QMC2, P70207, G3X9J1, Q68EF4, P55288, F6VQZ6, Q8CGM1, Q9R0M4, Q99PI8, P70206, Q8K356, Q7TNR6, Q8C0L0, O70340, Q2WF71, P63089, P52800, B0V2N1, Q7TPG8	228	288	2323	1.66272	0.178615	0.0385884	0.395305
integral component of plasma membrane	26	10.3175	0.000249191	Q7TME0, O88705, Q8C872, Q9JM63, E9Q706, P23819, Q8BJI1, Q3UHK1, Q8VCD6, A2AW03, P13808, O09126, Q9DBL0, O35607, Q91V14, E9QMC2, P70207, G3X9J1, P18581, Q68EF4, Q6PGE7, P70206, Q99PI8, E9PW03, Q3UH93, E0CXD4	245	120	2412	2.13306	0.0800992	0.0408854	0.338063
