## Supplementary Table 2 for "Response dynamics of discrete subiculum→retrosplenial cortex projections underlying trace fear conditioning"

p_val	avg_log2FC	pct.1	pct.2	p_val_adj	cluster	gene
0	1.76405694970872	0.997	0.261	0	0	Galntl6
0	1.32528043408651	0.977	0.225	0	0	Chrm3
0	1.30964623293189	0.936	0.086	0	0	Gm2164
0	1.28441616856923	0.992	0.382	0	0	Kcnh7
0	1.27119265709883	0.94	0.146	0	0	Nell1
0	1.23829953168539	0.996	0.518	0	0	Cntnap2
0	1.2136051483131	0.996	0.5	0	0	Hs6st3
0	1.19394175765673	0.824	0.059	0	0	Gm10754
0	1.17013892951865	0.916	0.212	0	0	Man1a
0	1.15392014231853	0.877	0.129	0	0	Gm49678
0	1.13132881505286	0.962	0.257	0	0	Hcn1
0	1.11612388485053	0.976	0.317	0	0	Ntm
0	1.09600498891144	0.843	0.116	0	0	Ndst3
0	1.09534527316756	0.951	0.243	0	0	Pde1a
0	1.08851079945863	0.877	0.169	0	0	Cntnap5c
0	1.07857469783305	0.962	0.268	0	0	Khdrbs3
0	1.04038446124483	0.826	0.138	0	0	Gpc5
0	1.02228308887749	0.932	0.271	0	0	Sorcs3
0	0.993591343892542	0.907	0.246	0	0	Cadps2
0	0.993288691135777	0.989	0.472	0	0	Ryr3
0	0.975767194897996	0.956	0.276	0	0	Kcnq5
0	0.964284760279688	0.82	0.124	0	0	Cpne8
0	0.961058018158444	0.996	0.622	0	0	Epha6
0	0.94241534726307	0.94	0.266	0	0	Etl4
0	0.940408492363491	0.961	0.395	0	0	Fam189a1
0	1.05004148351658	0.971	0.341	0	1	Adarb2
0	1.01349241992747	0.923	0.331	0	1	Ntng1
0	0.994676766914026	0.845	0.24	0	1	Trpc6
0	0.938670257582731	0.954	0.447	0	1	Cntnap5a
0	0.905964725736873	0.91	0.359	0	1	Cdh9
0	0.85712275643213	0.983	0.516	0	1	Lrrtm4
0	0.838414964446001	0.975	0.481	0	1	Stxbp6
0	0.783389095823297	0.865	0.417	0	1	Nrg1
0	0.783118039540285	0.976	0.569	0	1	Zfpm2
0	0.770635639525254	0.913	0.403	0	1	Synpr
0	0.76682611102523	0.986	0.566	0	1	Lingo2
0	0.745001309669538	0.902	0.394	0	1	Cntn5
0	0.737178245125413	0.546	0.157	0	1	Zfp804b
0	0.736337424802223	0.71	0.25	0	1	Cdh13
0	0.73491718635139	0.878	0.448	0	1	Slc7a14
0	0.732238520747524	0.868	0.371	0	1	Sema5a
0	0.704786930059684	0.833	0.385	0	1	Fstl4
0	0.700568410458151	0.737	0.312	0	1	Htr4
0	0.700342384505344	0.834	0.324	0	1	Glis3
0	0.697408740723913	0.956	0.528	0	1	Tmem108
0	0.696778896685689	0.842	0.369	0	1	Shisa9
0	0.679284063330871	0.934	0.551	0	1	Fam135b
0	0.678206022579713	0.938	0.486	0	1	Mctp1
0	0.669083795344774	0.693	0.267	0	1	Unc5d
0	0.656423966084579	0.985	0.646	0	1	Kcnip4
0	0.753743205828019	0.857	0.355	0	2	Adarb2
0	0.684725675771803	0.89	0.527	0	2	Lrrtm4
0	0.652579429329497	0.833	0.454	0	2	Tafa2
0	0.609763443369823	0.897	0.577	0	2	Lingo2
0	0.606718649587555	0.88	0.493	0	2	Stxbp6
0	0.593582021881407	0.806	0.524	0	2	Dgkh
0	0.577959251289885	0.742	0.386	0	2	Sema5a
0	0.577683064123923	0.835	0.499	0	2	Mctp1
0	0.555923449971864	0.876	0.492	0	2	Trpm3
0	0.555911903243484	0.826	0.582	0	2	Gm28376
0	0.55510062788517	0.789	0.467	0	2	Cntnap5a
0	0.553707465629455	0.783	0.419	0	2	Synpr
0	0.553691968954097	0.718	0.384	0	2	Shisa9
0	0.542317143109545	0.703	0.396	0	2	Tiam1
0	0.538242596868135	0.711	0.383	0	2	Cdh9
0	0.531581161497815	0.699	0.358	0	2	Slc4a4
0	0.530786374542227	0.698	0.34	0	2	Glis3
0	0.522357854076401	0.58	0.272	0	2	Trpc6
0	0.509695565828482	0.756	0.412	0	2	Cntn5
0	0.508525172761124	0.857	0.54	0	2	Tmem108
0	0.499636371212684	0.664	0.362	0	2	Ntng1
0	0.493229852484126	0.875	0.676	0	2	Rfx3
0	0.483298372436332	0.569	0.32	0	2	C1ql3
0	0.474632828149933	0.825	0.657	0	2	Ahcyl2
0	0.471770155893127	0.884	0.597	0	2	Slit3
0	1.00103535293933	0.991	0.446	0	3	Tafa2
0	0.969887647366075	0.999	0.523	0	3	Lrrtm4
0	0.96466062191169	0.988	0.351	0	3	Adarb2
0	0.916221091485533	0.941	0.341	0	3	Slc4a4
0	0.876344744889668	0.946	0.368	0	3	Shisa9
0	0.867029677541958	0.999	0.573	0	3	Lingo2
0	0.861842049477843	0.996	0.487	0	3	Trpm3
0	0.85633695170153	0.981	0.512	0	3	Dgkh
0	0.848827929441587	0.737	0.179	0	3	Chst9
0	0.830228350532258	0.994	0.644	0	3	Ahcyl2
0	0.819454106030716	0.997	0.668	0	3	Rfx3
0	0.818972880093124	0.919	0.325	0	3	Glis3
0	0.807443720058569	0.938	0.367	0	3	Cdh9
0	0.796589756660895	0.96	0.398	0	3	Cntn5
0	0.795918066323816	0.956	0.408	0	3	Synpr
0	0.789362543539369	0.937	0.374	0	3	Sema5a
0	0.77359375576923	0.974	0.455	0	3	Cntnap5a
0	0.766777367433981	0.98	0.528	0	3	Gm20754
0	0.759506510269563	0.959	0.522	0	3	Ccdc85a
0	0.755063286033189	0.974	0.491	0	3	Mctp1
0	0.731052310703099	0.905	0.406	0	3	Tenm1
0	0.727495228297517	0.77	0.249	0	3	Adamts17
0	0.720054941751279	0.907	0.381	0	3	Tiam1
0	0.719865507411535	0.939	0.483	0	3	Pip5k1b
0	0.717615706750091	0.957	0.516	0	3	Sphkap
0	1.78741273957425	0.991	0.181	0	4	mt-Atp6
0	1.73495883908705	0.993	0.213	0	4	mt-Co3
0	1.68424635335084	0.982	0.182	0	4	mt-Co2
0	1.60770460864353	0.96	0.159	0	4	mt-Cytb
0	1.5689256427431	0.969	0.2	0	4	mt-Co1
0	1.44400368537835	0.92	0.15	0	4	mt-Nd4
0	1.39363630073935	0.89	0.118	0	4	mt-Nd1
0	1.35975904773639	0.871	0.117	0	4	mt-Nd2
0	0.948950039718224	0.596	0.047	0	4	mt-Nd3
0	0.692298261356304	0.812	0.384	0	4	Adarb2
0	0.689106251794122	0.456	0.041	0	4	mt-Nd5
0	0.643693083584972	0.668	0.327	0	4	C1ql3
0	0.614626041327198	0.343	0.031	0	4	mt-Nd4l
0	0.5694832881256	0.905	0.511	0	4	Stxbp6
3.58511684345665e-235	0.561048163874428	0.817	0.55	1.15749082407841e-230	4	Lrrtm4
0	0.560822181394464	0.809	0.436	0	4	Synpr
6.04262630786338e-275	0.559664717458029	0.788	0.484	1.95092232975677e-270	4	Cntnap5a
0	0.557017145747598	0.533	0.171	0	4	Cox6c
0	0.54920633551842	0.755	0.404	0	4	Sema5a
6.05922776079941e-243	0.540137692198937	0.538	0.283	1.9562822748517e-238	4	C1qtnf4
2.56739056496275e-262	0.536047823232395	0.726	0.399	8.28907717803872e-258	4	Cdh9
2.58124051127146e-278	0.532921391433429	0.723	0.482	8.33379311469105e-274	4	Olfm1
1.09383639800547e-275	0.522443165148692	0.611	0.286	3.53156019460045e-271	4	Trpc6
5.51843530760831e-231	0.515832395197716	0.839	0.597	1.78168202341442e-226	4	Lingo2
0	0.512021244523737	0.36	0.083	0	4	C1ql2
0	1.57314645991224	0.957	0.128	0	5	Prr5l
0	1.46334023863578	0.973	0.262	0	5	Plp1
0	1.44547136402739	0.966	0.289	0	5	Mbp
0	1.38332938608611	0.943	0.233	0	5	Rnf220
0	1.37864225480451	0.942	0.191	0	5	Neat1
0	1.37848482552824	0.973	0.444	0	5	Pde4b
0	1.3674184734239	0.967	0.329	0	5	St18
0	1.35310690773183	0.914	0.127	0	5	Aspa
0	1.29411948986974	0.9	0.139	0	5	D7Ertd443e
0	1.2878230725784	0.913	0.122	0	5	Mog
0	1.2616987367123	0.96	0.239	0	5	Sox2ot
0	1.2531047916448	0.931	0.184	0	5	Trf
0	1.24960150846291	0.883	0.117	0	5	Mobp
0	1.23770159925041	0.906	0.133	0	5	Mag
0	1.22837147273438	0.819	0.096	0	5	C030029H02Rik
0	1.22822305045315	0.871	0.133	0	5	Pde8a
0	1.21004259339064	0.867	0.115	0	5	Sec14l5
0	1.20258662803465	0.864	0.129	0	5	Ugt8a
0	1.19804975907377	0.873	0.119	0	5	Bcas1
0	1.18604945990481	0.944	0.294	0	5	Arhgap23
0	1.18521698056914	0.855	0.111	0	5	Fa2h
0	1.17893677176683	0.951	0.267	0	5	Enpp2
0	1.17601292764167	0.886	0.2	0	5	Car2
0	1.16228029660576	0.856	0.119	0	5	Gjc3
0	1.13329461365663	0.918	0.264	0	5	Ypel2
0	1.85056664399122	0.899	0.181	0	6	Gpc5
0	1.79782239080849	0.929	0.063	0	6	Rgs20
0	1.74369168573272	0.889	0.038	0	6	Rorb
0	1.65432232285687	0.966	0.366	0	6	Slc1a2
0	1.61831167103896	0.94	0.155	0	6	Slc1a3
0	1.61305411377482	0.909	0.159	0	6	Prex2
0	1.49908578184478	0.883	0.084	0	6	Plpp3
0	1.49558484235138	0.873	0.053	0	6	Sox6
0	1.4806448802904	0.988	0.313	0	6	Npas3
0	1.47871350108445	0.923	0.145	0	6	Ptprt
0	1.43613528480548	0.841	0.064	0	6	Atp1a2
0	1.4292497930509	0.949	0.246	0	6	Ptprz1
0	1.41861699397517	0.775	0.021	0	6	Bmpr1b
0	1.39764637339218	0.903	0.225	0	6	Farp1
0	1.3858087111923	0.926	0.34	0	6	Wdr17
0	1.37777978676231	0.771	0.012	0	6	Gm6145
0	1.36881847234836	0.972	0.362	0	6	Ntm
0	1.35177844188701	0.77	0.03	0	6	Phkg1
0	1.2997643205058	0.872	0.149	0	6	Lama2
0	1.27361768387528	0.843	0.173	0	6	Sfxn5
0	1.23795907522081	0.673	0.066	0	6	Gm20713
0	1.22384052778671	0.735	0.096	0	6	Tprkb
0	1.20266207383252	0.719	0.05	0	6	Pla2g7
0	1.1994172783268	0.683	0.014	0	6	Gli3
0	1.18467342611837	0.894	0.254	0	6	Apoe
0	1.49530020109479	0.988	0.285	0	7	Hs3st4
0	1.44599029964075	0.962	0.243	0	7	Mgat4c
0	1.37015738008887	0.966	0.221	0	7	Trhde
0	1.33587727563242	0.988	0.322	0	7	Kcnq5
0	1.28545549767638	0.963	0.177	0	7	Gm49678
0	1.22244699553799	0.937	0.216	0	7	Cntnap5c
0	1.1872100593788	0.977	0.397	0	7	Trps1
0	1.1551208523774	0.961	0.277	0	7	Luzp2
0	1.15330996372316	0.749	0.058	0	7	Gm32647
0	1.15266387663918	0.896	0.117	0	7	Nectin3
0	1.14684532283321	0.956	0.222	0	7	Kcnc2
0	1.12243809405113	0.979	0.278	0	7	Chrm3
0	1.11922376747528	0.98	0.316	0	7	Khdrbs3
0	1.09519631065533	0.981	0.426	0	7	Grik4
0	1.08382829755574	0.964	0.238	0	7	Spock1
0	1.06657712031111	0.892	0.175	0	7	Slit2
0	1.06492360955659	0.972	0.321	0	7	Cpne4
0	1.03925437559468	0.906	0.182	0	7	Ccbe1
0	0.984160448193296	0.991	0.552	0	7	Cntnap2
0	0.961914295173292	0.987	0.545	0	7	Tafa1
0	0.925969726314672	0.919	0.278	0	7	Thsd7b
0	0.914586836291844	0.92	0.332	0	7	Epha3
0	0.9026862454015	0.861	0.196	0	7	Raver2
0	0.898078048855647	0.844	0.157	0	7	Elavl2
0	0.895425687049023	0.86	0.198	0	7	Sv2b
0	1.57861179603144	0.967	0.134	0	8	Prr5l
0	1.48191176665635	0.996	0.267	0	8	Plp1
0	1.48127380915049	0.996	0.293	0	8	Mbp
0	1.47324364696324	0.964	0.238	0	8	Rnf220
0	1.45211019589788	0.997	0.333	0	8	St18
0	1.42645501486332	1	0.447	0	8	Pde4b
0	1.3079854390064	0.866	0.124	0	8	Mobp
0	1.30543568498918	0.874	0.13	0	8	Mog
0	1.27546147741945	0.968	0.245	0	8	Sox2ot
0	1.26521639449874	0.867	0.136	0	8	Aspa
0	1.23163685714228	0.851	0.148	0	8	D7Ertd443e
0	1.21815039787272	0.831	0.137	0	8	Ugt8a
0	1.18843512090184	0.837	0.225	0	8	Gm16168
0	1.18376659364959	0.945	0.273	0	8	Enpp2
0	1.17910477137646	0.841	0.143	0	8	Mag
0	1.17487238911471	0.858	0.194	0	8	Trf
0	1.15114887247506	0.85	0.202	0	8	Neat1
0	1.14127131204304	0.811	0.128	0	8	Bcas1
0	1.13313119514753	0.839	0.23	0	8	Cdh20
0	1.12536005956571	0.962	0.41	0	8	Ano4
0	1.12241311426711	0.794	0.128	0	8	Gjc3
0	1.11976868527558	0.926	0.264	0	8	Erbb4
0	1.11345958863139	0.792	0.143	0	8	Pde8a
0	1.1025292338979	0.715	0.108	0	8	C030029H02Rik
0	1.09782846250457	0.906	0.36	0	8	Grm3
0	1.65174186486656	0.999	0.139	0	9	Prr5l
0	1.50746715898444	0.994	0.242	0	9	Rnf220
0	1.50517721962195	0.999	0.272	0	9	Plp1
0	1.50391433302502	0.999	0.298	0	9	Mbp
0	1.46688197591735	0.999	0.338	0	9	St18
0	1.44233616223604	1	0.451	0	9	Pde4b
0	1.38208187181537	0.974	0.147	0	9	D7Ertd443e
0	1.38079143826409	0.985	0.201	0	9	Neat1
0	1.37917253011032	0.965	0.125	0	9	Mobp
0	1.36482109628689	0.973	0.137	0	9	Aspa
0	1.33640569112242	0.974	0.132	0	9	Mog
0	1.30011004342795	0.999	0.249	0	9	Sox2ot
0	1.29834737740709	0.929	0.137	0	9	Ugt8a
0	1.29091840933079	0.98	0.194	0	9	Trf
0	1.27239504050904	0.951	0.127	0	9	Bcas1
0	1.26820025304097	0.943	0.141	0	9	Pde8a
0	1.25424133908252	0.937	0.123	0	9	Sec14l5
0	1.25286228559749	0.867	0.105	0	9	C030029H02Rik
0	1.25054698470057	0.927	0.226	0	9	Gm16168
0	1.24968186936763	0.959	0.143	0	9	Mag
0	1.23967185390686	0.994	0.275	0	9	Enpp2
0	1.23695355518738	0.929	0.12	0	9	Fa2h
0	1.23261140728292	0.936	0.127	0	9	Gjc3
0	1.21587655675644	0.986	0.302	0	9	Arhgap23
0	1.21404337481636	0.989	0.36	0	9	Grm3
0	1.5364136756471	0.649	0.012	0	10	Inpp5d
0	1.48562225838961	0.683	0.129	0	10	Lrmda
0	1.44667453451331	0.604	0.01	0	10	Ly86
0	1.35889759935099	0.625	0.069	0	10	Mertk
0	1.35464280510455	0.63	0.017	0	10	Dock8
0	1.35087551351496	0.605	0.044	0	10	Apbb1ip
0	1.32684062464232	0.675	0.148	0	10	Tgfbr1
0	1.32311913940509	0.603	0.019	0	10	Dock2
0	1.31948044954695	0.6	0.015	0	10	Fyb
0	1.28306713872925	0.638	0.125	0	10	Epb41l2
0	1.27716692043838	0.63	0.102	0	10	Hexb
0	1.27477507426935	0.674	0.128	0	10	Zfhx3
0	1.25479039365153	0.562	0.008	0	10	Ikzf1
0	1.2409848153302	0.573	0.017	0	10	Fli1
0	1.216214602504	0.546	0.01	0	10	Runx1
0	1.20637506500925	0.659	0.158	0	10	Lyn
0	1.14854052847255	0.532	0.009	0	10	Myo1f
0	1.14370342283904	0.66	0.177	0	10	Rreb1
0	1.12572220962142	0.517	0.007	0	10	Gm10790
0	1.12366581661461	0.504	0.009	0	10	Siglech
0	1.10979536994779	0.524	0.021	0	10	Lair1
0	1.10819951026617	0.523	0.012	0	10	Adap2
0	1.10648460740706	0.656	0.222	0	10	Pde3b
0	1.08827436561494	0.576	0.096	0	10	Hpgds
0	1.07563013609328	0.587	0.138	0	10	P2ry12
0	1.47107213388082	0.811	0.16	0	11	Dpp10
0	1.19426857546119	0.647	0.083	0	11	Tshz2
0	1.19059607289858	0.757	0.215	0	11	Sgcz
0	0.992234162410445	0.746	0.292	0	11	Cntn4
0	0.956937624665789	0.681	0.254	0	11	Pcdh15
0	0.870077196478284	0.816	0.454	0	11	Nrg1
4.15420215372274e-220	0.743168432579263	0.661	0.302	1.34122570735092e-215	11	Unc5d
4.13258516226774e-245	0.736232544031346	0.688	0.267	1.33424644548976e-240	11	Mgat4c
9.62306381629389e-270	0.731639179442473	0.568	0.196	3.10690238372864e-265	11	Ldb2
4.05555954134239e-295	0.729454114720052	0.538	0.163	1.30937795351781e-290	11	Lhfpl3
5.85482590094504e-222	0.728405031197952	0.908	0.565	1.89028909037911e-217	11	Cntnap2
7.10140905584422e-187	0.725154017780296	0.677	0.347	2.29276092776986e-182	11	Kcnq5
3.85501763550542e-246	0.723969262447264	0.482	0.154	1.24463099379928e-241	11	Tox
5.30056479814195e-298	0.720895567879667	0.851	0.492	1.71134035072811e-293	11	Gria4
2.44768295752387e-206	0.712063172660305	0.818	0.382	7.90258919666158e-202	11	Ntm
1.02398001768398e-228	0.708340302703875	0.64	0.279	3.3060218850945e-224	11	Brinp3
0	0.707991643770598	0.522	0.104	0	11	Cit
3.50064207673203e-284	0.703068075776055	0.424	0.107	1.1302173008937e-279	11	Pdzrn3
4.59780340939352e-272	0.701685595580798	0.829	0.435	1.48444680875679e-267	11	Agbl4
6.71526717118986e-299	0.696070695180373	0.916	0.65	2.16809115889036e-294	11	Snhg11
1.65756565829424e-244	0.681025948600876	0.543	0.181	5.35161648436878e-240	11	Grm8
0	0.676149723541944	0.245	0.02	0	11	Ebf1
1.57889499596584e-207	0.674637478386892	0.509	0.176	5.0976203839753e-203	11	Gpc6
2.17625818539189e-185	0.658228049137624	0.718	0.375	7.02626717735625e-181	11	Tenm3
0	0.658066959797686	0.375	0.035	0	11	Chrm2
0	2.4119889598317	0.964	0.083	0	12	Htr2c
0	2.04821890645343	0.953	0.012	0	12	Otx2os1
0	1.81240225677042	0.92	0.021	0	12	Spag16
0	1.78669134343359	0.94	0.042	0	12	Sulf1
0	1.7213426561177	0.992	0.285	0	12	Enpp2
0	1.70531328763513	0.891	0.032	0	12	Vat1l
0	1.70395964060592	0.88	0.021	0	12	Gmnc
0	1.69923260717468	0.858	0.008	0	12	Col8a1
0	1.69831912333538	0.906	0.024	0	12	Rbm47
0	1.64254564717738	0.978	0.373	0	12	Ttr
0	1.61860976349949	0.891	0.034	0	12	Col9a3
0	1.57717067154271	0.892	0.055	0	12	Prdm16
0	1.5196194690666	0.85	0.058	0	12	Lrriq1
0	1.51021654941501	0.817	0.002	0	12	Tmem72
0	1.47819758269762	0.96	0.355	0	12	Wdr17
0	1.45801970876381	0.907	0.19	0	12	Fras1
0	1.45760545555463	0.985	0.484	0	12	Stk39
0	1.43702060633606	1	0.519	0	12	Trpm3
0	1.43538131972456	0.949	0.335	0	12	Esrrg
0	1.41886635802226	0.779	0.009	0	12	Clic6
0	1.36234955751188	0.738	0.045	0	12	Prlr
0	1.35349557868404	0.826	0.071	0	12	Nxn
0	1.34345443112489	0.983	0.412	0	12	Sh3d19
0	1.33572551483182	0.828	0.142	0	12	Tbc1d9
0	1.33355874480099	0.763	0.041	0	12	Sntb1
0	1.90522837896218	0.987	0.064	0	13	Nxph1
0	1.72898604650459	0.964	0.049	0	13	Kcnmb2
0	1.52782498320416	0.978	0.243	0	13	Kcnc2
0	1.41610522901731	0.998	0.458	0	13	Grip1
0	1.37489701035134	0.959	0.23	0	13	Rbms3
0	1.33027763430107	0.895	0.163	0	13	Dpp10
0	1.32582722555698	0.82	0.114	0	13	Grik1
0	1.3127984861491	0.74	0.034	0	13	Col19a1
0	1.23762267044034	0.788	0.06	0	13	Kctd8
0	1.20797227525409	0.903	0.187	0	13	Ptprm
0	1.1968291536785	0.694	0.068	0	13	Cntnap4
0	1.19026343485721	0.853	0.284	0	13	Erbb4
0	1.1573709320327	0.9	0.176	0	13	Elavl2
0	1.12396573450393	0.777	0.072	0	13	Alk
0	1.11163209246794	0.815	0.118	0	13	Myo16
0	1.10104346741062	0.983	0.492	0	13	Gria4
0	1.09862095005198	0.915	0.336	0	13	Galntl6
0	1.08259012829709	0.903	0.333	0	13	Etl4
0	1.05031208901229	0.86	0.3	0	13	Unc5d
0	1.04721119500663	0.761	0.074	0	13	Maf
0	1.03798650931448	0.969	0.382	0	13	Ntm
0	1.02728167295881	0.918	0.388	0	13	Astn2
0	1.0249216139462	0.784	0.102	0	13	Cit
0	1.01681502681516	0.939	0.327	0	13	Hcn1
0	1.00322379681455	0.841	0.24	0	13	Cntnap5c
0	1.45553683647891	0.965	0.163	0	14	Dpp10
0	1.28493128045563	0.846	0.178	0	14	Grm8
0	1.20356806923938	0.969	0.366	0	14	Gabrg3
0	1.13569586605757	0.952	0.323	0	14	Usp29
0	1.13240698022951	0.929	0.312	0	14	Slc35f1
0	1.11413700298999	0.825	0.271	0	14	Cdh18
0	1.11031123528785	0.778	0.076	0	14	Nhs
0	1.09010814158629	0.672	0.009	0	14	Ano1
0	1.08826540544549	0.758	0.129	0	14	Myo5b
0	1.06194178445228	0.711	0.134	0	14	Zfhx3
0	1.05770743828635	0.714	0.199	0	14	Meis2
0	1.03987444148736	0.756	0.259	0	14	Col25a1
0	1.0250305320734	0.806	0.255	0	14	Pcdh15
0	1.01962780298648	0.556	0.017	0	14	Ankfn1
0	1.01413862172553	0.593	0.074	0	14	Nxph1
0	1.00903737903263	0.913	0.34	0	14	Trpc4
0	1.00647189633188	0.76	0.162	0	14	Lhfpl3
0	1.00592062686973	0.501	0.035	0	14	Pld5
0	1.00059347188517	0.583	0.014	0	14	Ano2
0	0.985450441087404	0.437	0.022	0	14	Cpa6
0	0.956852362697038	0.757	0.235	0	14	Rbms3
0	0.954806647443264	0.608	0.027	0	14	Sox1ot
0	0.944435758772945	0.82	0.289	0	14	Cdh13
0	0.936505326021354	0.719	0.065	0	14	Prdm16
0	0.930878118834284	0.907	0.446	0	14	Galnt13
0	1.06187359178585	0.876	0.228	0	15	Nell1
0	1.05491457485704	0.859	0.174	0	15	Gm2164
0	1.05463207730636	0.979	0.384	0	15	Ntm
0	1.04285340025228	0.917	0.339	0	15	Sorcs3
9.13589167326942e-269	0.908793927155655	0.929	0.303	2.94961398563177e-264	15	Chrm3
0	0.889982967314055	0.803	0.221	0	15	Sv2b
9.66732571031125e-265	0.842445857336923	0.896	0.34	3.12119277883109e-260	15	Khdrbs3
3.71823724755605e-298	0.828576872565215	0.81	0.266	1.20047007774595e-293	15	Runx1t1
1.32293895312321e-257	0.809346115088645	0.931	0.439	4.27124070405359e-253	15	Tenm4
1.03138194395255e-279	0.791305824828155	0.96	0.501	3.32991974424519e-275	15	Ppp2r2b
4.99474291924442e-215	0.740985753312979	0.834	0.344	1.61260269890725e-210	15	Pid1
9.08330331556323e-176	0.728467832890894	0.949	0.551	2.93263530846275e-171	15	Hs6st3
1.14651295547494e-183	0.726079286289279	0.872	0.336	3.7016317280464e-179	15	Etl4
1.02548547791662e-214	0.718081407905711	0.955	0.526	3.31088241400159e-210	15	Ryr3
9.49719940615924e-190	0.714592939674356	0.858	0.391	3.06626580027257e-185	15	Astn2
5.70164291705548e-208	0.685469346849348	0.939	0.564	1.84083243220053e-203	15	Pde10a
6.60129448524268e-141	0.684635249492743	0.854	0.457	2.13129393750545e-136	15	Nrg1
0	0.674019193321518	0.539	0.109	0	15	2310002F09Rik
6.51465096102263e-182	0.650897743972095	0.723	0.25	2.10332020927577e-177	15	Kcnc2
2.73662790008618e-133	0.647381227485345	0.99	0.655	8.83547683821823e-129	15	Nrxn3
4.54867509236145e-181	0.637500797197566	0.992	0.696	1.46858524031982e-176	15	Meg3
2.74127524590109e-197	0.636341084881732	0.935	0.567	8.85048125891625e-193	15	Prkcb
0	0.635310225396422	0.32	0.018	0	15	4933436I20Rik
1.15630326326532e-247	0.635158097857375	0.576	0.154	3.73324071577842e-243	15	Igsf9b
2.84291654283495e-173	0.634807246526395	0.736	0.309	9.17864035019691e-169	15	Sh3rf1
0	1.90821334538944	0.934	0.026	0	16	Cped1
0	1.70519780037623	0.694	0.037	0	16	Slc7a11
0	1.59636287354834	0.633	0.034	0	16	Ranbp3l
0	1.5403011041392	0.783	0.118	0	16	Adam12
0	1.53374675729388	0.905	0.133	0	16	9530026P05Rik
0	1.51265291951648	0.635	0.026	0	16	Slc6a20a
0	1.45620311486083	0.67	0.01	0	16	Adamts12
0	1.42186337615599	0.765	0.01	0	16	Eya2
0	1.39740208307145	0.847	0.174	0	16	Gpc6
0	1.38896837189442	0.679	0.025	0	16	Colec12
0	1.38034225522006	0.859	0.19	0	16	Bicc1
0	1.37459494700574	0.737	0.055	0	16	Arhgap6
0	1.37183274540502	0.664	0.095	0	16	Atp1a2
0	1.32693441450063	0.65	0.047	0	16	Foxp2
0	1.32441702054474	0.818	0.244	0	16	Ptgds
0	1.31740610534238	0.498	0.006	0	16	Bnc2
0	1.29252478650476	0.88	0.175	0	16	Lama2
0	1.28262196810038	0.761	0.104	0	16	Sned1
0	1.27575491573485	0.713	0.033	0	16	Cfh
0	1.27528581315887	0.884	0.234	0	16	Rbms3
0	1.26235577906282	0.605	0.047	0	16	Bmp6
0	1.25083035787524	0.748	0.103	0	16	Eya1
0	1.23100631776816	0.692	0.05	0	16	Arhgap29
0	1.21624649682609	0.565	0.004	0	16	Aox3
0	1.20287952820939	0.638	0.079	0	16	Tmtc4
0	2.03333730812228	0.969	0.161	0	17	Lhfpl3
0	1.8254962933017	0.941	0.07	0	17	Nxph1
0	1.75267431327362	0.969	0.083	0	17	Sox6
0	1.59956457065696	0.854	0.033	0	17	Vcan
0	1.55204952406143	0.935	0.255	0	17	Pcdh15
0	1.49044509345553	0.956	0.272	0	17	Ptprz1
0	1.46124140670568	0.904	0.208	0	17	Gpc5
0	1.41423818139672	0.734	0.013	0	17	Pdgfra
0	1.41093923608715	0.96	0.347	0	17	Xylt1
0	1.3923066006865	0.931	0.279	0	17	Brinp3
0	1.38203833028551	0.828	0.089	0	17	Arhgap31
0	1.37465226800051	0.922	0.175	0	17	Ptprt
0	1.33263980636078	0.987	0.301	0	17	Luzp2
0	1.32936252335944	0.788	0.078	0	17	Gm4876
0	1.32794072778884	0.715	0.02	0	17	Cacng4
0	1.28282033748149	0.76	0.074	0	17	Ppfibp1
0	1.28266791879773	0.951	0.269	0	17	Sox2ot
0	1.24480881488839	0.706	0.064	0	17	Megf11
0	1.2377027449924	0.981	0.285	0	17	Erbb4
0	1.23404239903758	0.696	0.056	0	17	Gm38505
0	1.18798753231977	0.891	0.255	0	17	Sox5
0	1.18661737022685	0.909	0.314	0	17	Slc35f1
0	1.18125445065541	0.747	0.158	0	17	Cspg5
0	1.15665149431077	0.996	0.616	0	17	Tnr
0	1.12139077879639	0.65	0.072	0	17	Abtb2
0	1.28424347839759	0.94	0.195	0	18	Ldb2
0	1.24280719346639	0.979	0.33	0	18	Hcn1
0	1.23543503962402	0.928	0.191	0	18	Ndst3
0	1.20514449906916	0.885	0.18	0	18	Grm8
0	1.19918976394257	0.89	0.176	0	18	Ptprt
0	1.10238641369118	0.845	0.176	0	18	Gm2164
0	1.09608624903747	0.972	0.316	0	18	Pde1a
0	1.09583810936009	0.924	0.315	0	18	Cadps2
0	1.07970086664044	0.793	0.154	0	18	Tox
0	1.07118678905274	0.773	0.169	0	18	Dpp10
0	1.0709238967341	0.82	0.15	0	18	Etv1
0	1.06952338465884	0.86	0.262	0	18	Ndst4
4.99308049703014e-277	1.06942881526171	0.766	0.222	1.61206596927115e-272	18	Sgcz
0	1.06569847037476	0.641	0.09	0	18	Tshz2
0	1.05440228300642	0.918	0.391	0	18	Astn2
0	1.02680953858918	0.882	0.296	0	18	Cntn4
4.51638870505684e-281	1.01512011747768	0.937	0.446	1.45816125731465e-276	18	Kcnh7
0	1.01120471103682	0.945	0.314	0	18	Slc35f1
0	1.00488463650773	0.918	0.255	0	18	Sox5
6.26072887861637e-275	0.99026890463892	0.963	0.347	2.02133892575008e-270	18	Kcnq5
0	0.984568447067112	0.92	0.22	0	18	Sv2b
0	0.979179920102845	0.854	0.2	0	18	Fras1
0	0.977839999665467	0.93	0.357	0	18	Cntnap5b
3.66746504401294e-293	0.93407240434197	0.94	0.36	1.18407776411002e-288	18	Sgcd
8.47581800121727e-299	0.912994408440571	0.978	0.438	2.73650259987301e-294	18	Agbl4
0	1.48080623405553	0.998	0.4	0	19	Adarb2
0	1.45407994640616	0.993	0.462	0	19	Grip1
0	1.41757858220776	0.868	0.033	0	19	Dlx6os1
0	1.40468170958847	0.982	0.286	0	19	Erbb4
0	1.33137232090115	0.982	0.339	0	19	Npas3
0	1.28891486221213	0.927	0.235	0	19	Rbms3
0	1.2621779008521	0.77	0.1	0	19	Cnr1
0	1.2582987461865	0.703	0.059	0	19	Kcnmb2
0	1.24580025567816	0.773	0.082	0	19	Kcnip1
0	1.18396790419152	0.814	0.136	0	19	Fstl5
0	1.18229417029943	0.719	0.12	0	19	Grik1
0	1.17459454366478	0.553	0.042	0	19	Col19a1
9.92732286885247e-264	1.17328796247185	0.933	0.34	3.20513546143771e-259	19	Galntl6
0	1.17124263488247	0.821	0.251	0	19	Kcnc2
0	1.12817472333401	0.633	0.077	0	19	C130073E24Rik
0	1.11261304877525	0.834	0.169	0	19	Dpp10
0	1.07422917486446	0.781	0.08	0	19	Nhs
0	1.06060220494637	0.931	0.315	0	19	Slc35f1
0	1.05129699910095	0.723	0.042	0	19	Btbd11
0	1.03005399481334	0.746	0.177	0	19	Sdk1
0	0.995838961687056	0.62	0.017	0	19	Igf1
5.78269388851274e-249	0.986095321459119	0.907	0.27	1.86700054884522e-244	19	Sox2ot
1.24828953285868e-235	0.982686351118093	0.922	0.348	4.03022758578753e-231	19	Kcnq5
0	0.9730999548408	0.695	0.057	0	19	Gad2
5.04931751078124e-262	0.966072548272713	0.951	0.487	1.63022265153083e-257	19	Robo1
0	1.42522620405834	0.998	0.311	0	20	Hs3st4
0	1.27505041987813	0.974	0.27	0	20	Mgat4c
0	1.17310133656069	0.993	0.265	0	20	Spock1
4.78530052913639e-299	1.11700181613905	0.974	0.361	1.54498212883697e-294	20	Sgcd
0	1.11444391590126	0.993	0.346	0	20	Cpne4
0	1.07973182649381	0.965	0.221	0	20	Sv2b
2.47937921198076e-253	1.05876314089458	0.938	0.348	8.00492372380107e-249	20	Kcnq5
0	1.05744309663703	0.986	0.341	0	20	Khdrbs3
1.5760386560272e-302	1.00070714406023	0.981	0.318	5.08839840484942e-298	20	Pde1a
0	0.972824676085899	0.916	0.25	0	20	Trhde
9.39200329442198e-283	0.960718528204549	0.977	0.447	3.03230218363708e-278	20	Zfp804a
4.2534875538063e-284	0.891589809711267	0.873	0.272	1.3732809916219e-279	20	Camk4
5.80523540617062e-288	0.886452579427731	0.996	0.662	1.87427830323625e-283	20	Pde4d
0	0.885349806861873	0.821	0.183	0	20	Elavl2
6.76273753024934e-269	0.878914604933161	0.903	0.257	2.1834174390163e-264	20	Sox5
2.64476536656966e-279	0.859826817916171	1	0.657	8.53888946250681e-275	20	Nrxn3
2.02378986439493e-258	0.844838608564217	0.74	0.211	6.53400795618548e-254	20	Brinp2
0	0.844280439055034	0.712	0.068	0	20	Plcxd3
2.53576795966925e-303	0.841372388151451	0.844	0.211	8.18698043458813e-299	20	Ccbe1
1.61694500825366e-197	0.82302109901056	0.882	0.304	5.22046865364777e-193	20	Luzp2
8.3785961157388e-228	0.809296998180934	0.989	0.586	2.70511354192743e-223	20	Cacna2d3
3.32032450603489e-217	0.798648811719592	0.988	0.503	1.07199997001843e-212	20	Ppp2r2b
1.03307176221879e-290	0.796342203712907	0.84	0.221	3.33537549149959e-286	20	Efr3b
2.23637738293791e-167	0.790038071242266	0.96	0.305	7.22036801855334e-163	20	Chrm3
8.24238901537555e-306	0.789229087963263	0.998	0.72	2.66113771750415e-301	20	Prkca
0	1.98415862196322	1	0.17	0	21	Dpp10
0	1.83026241398327	0.994	0.222	0	21	Sgcz
0	1.81179017597991	0.994	0.089	0	21	Tshz2
0	1.64141503842858	0.973	0.177	0	21	Gpc6
0	1.53568231777504	0.966	0.107	0	21	Pdzrn3
0	1.4527375194632	0.851	0.031	0	21	Vwc2l
0	1.32455003600502	0.96	0.178	0	21	Ptprt
0	1.30134979484175	0.927	0.155	0	21	Tox
0	1.28698449869698	0.981	0.271	0	21	Mgat4c
0	1.25100795765511	0.996	0.349	0	21	Kcnq5
0	1.24013141886436	0.95	0.199	0	21	Ldb2
0	1.23582927159202	0.849	0.105	0	21	Gm28905
1.33518907258102e-298	1.17120271562725	0.998	0.459	4.31079143973508e-294	21	Nrg1
6.72060666735025e-289	1.12786045870481	0.985	0.443	2.1698150686207e-284	21	Cntn5
0	1.09654717735692	0.889	0.234	0	21	Prr16
9.34026927482258e-260	1.06903114581588	0.992	0.554	3.01559933806922e-255	21	Hs6st3
3.97440929336075e-278	1.05194605977403	0.969	0.435	1.28317778445445e-273	21	Zmat4
2.98395739649524e-244	1.04987443340105	0.973	0.338	9.63400485032453e-240	21	Etl4
0	1.04079744415712	0.78	0.111	0	21	Satb2
0	1.03034142395781	0.786	0.121	0	21	Tshz3
1.03852890152029e-257	1.01435225162809	0.969	0.441	3.35299441144842e-253	21	Khdrbs2
0	1.00687403591914	0.635	0.015	0	21	Gm49906
1.53860447472482e-304	0.996225068149716	0.648	0.117	4.96753840709654e-300	21	Gm30382
2.0937823448353e-221	0.992537308055635	0.91	0.305	6.75998567853526e-217	21	Unc5d
2.90369060034156e-229	0.992510968002413	0.962	0.393	9.37485547226277e-225	21	Astn2
0	1.87659488985587	0.973	0.089	0	22	Tshz2
0	1.79836972160635	0.922	0.03	0	22	Vwc2l
0	1.53753387416118	0.968	0.362	0	22	Sgcd
0	1.48918593943757	0.985	0.313	0	22	Hs3st4
0	1.46846624218986	0.903	0.223	0	22	Sgcz
0	1.41246715606899	0.715	0.072	0	22	Cntn6
0	1.40470176602091	0.989	0.338	0	22	Etl4
0	1.36469100378693	0.892	0.072	0	22	Cntnap4
0	1.34358050567731	0.962	0.258	0	22	Sox5
0	1.34234828615888	0.909	0.155	0	22	Tox
0	1.28979155401273	0.664	0.114	0	22	Il1rapl2
1.82857567012516e-218	1.28607277399469	0.799	0.299	5.9037394085661e-214	22	Cntn4
0	1.26266956627839	0.918	0.183	0	22	Grm8
0	1.24201888880501	0.841	0.084	0	22	Kcnip1
0	1.23449377781178	0.812	0.155	0	22	Olfm3
4.44081740403666e-248	1.21591632723827	0.871	0.273	1.43376230706727e-243	22	Mgat4c
2.27572203146724e-295	1.19239263947418	0.973	0.371	7.34739615079513e-291	22	Gabrg3
0	1.1714606760782	0.791	0.053	0	22	Sntb1
0	1.16533360967328	0.761	0.122	0	22	Grik1
0	1.11997442226156	0.782	0.106	0	22	Gm28905
0	1.10145734694241	0.89	0.234	0	22	Prr16
4.73229169739552e-248	1.0551332335101	0.956	0.441	1.52786769742112e-243	22	Agbl4
0	1.05433561298648	0.801	0.136	0	22	Neto2
0	1.05062799617792	0.85	0.192	0	22	Mcc
8.86711306929362e-270	1.04324529150588	0.992	0.585	2.86283612555214e-265	22	Asic2
0	1.8068777238667	0.894	0.075	0	23	Nxph1
0	1.62605861711475	0.894	0.223	0	23	Sgcz
0	1.59567501425671	0.987	0.354	0	23	Fgf13
0	1.58254058607431	0.92	0.289	0	23	Erbb4
0	1.55382233114779	0.873	0.121	0	23	Grik1
0	1.49756164692673	0.868	0.06	0	23	Kcnmb2
9.25652603962559e-268	1.37807198688807	0.888	0.373	2.98856199715352e-263	23	Gabrg3
0	1.35277141547578	0.935	0.195	0	23	Ptprm
1.34635841844831e-233	1.33188443354017	0.898	0.342	4.3468527898022e-229	23	Galntl6
0	1.32172353248812	0.801	0.079	0	23	Alk
0	1.32070281398182	0.674	0.055	0	23	Pde11a
0	1.30702440949893	0.73	0.074	0	23	Cntnap4
5.99972546202333e-228	1.26285402892102	0.892	0.465	1.93707136266885e-223	23	Grip1
0	1.24871271347287	0.799	0.058	0	23	Gad2
0	1.22693829095567	0.868	0.262	0	23	Nyap2
0	1.20827105649919	0.767	0.037	0	23	Dlx6os1
0	1.20764520177806	0.866	0.171	0	23	Dpp10
0	1.20054270976689	0.566	0.041	0	23	Reln
0	1.16906977396588	0.821	0.081	0	23	Maf
2.3787120844784e-279	1.16327873981601	0.855	0.239	7.67990983594696e-275	23	Rbms3
2.35950525382027e-230	1.16035845691194	0.888	0.394	7.61789866248411e-226	23	Astn2
0	1.14322213834338	0.853	0.219	0	23	Dner
5.4338249733902e-228	1.0961199305318	0.87	0.306	1.75436473090876e-223	23	Unc5d
1.69492093747312e-200	1.09460540736129	0.689	0.193	5.47222173872572e-196	23	Zfp804b
1.80148187478966e-197	1.07857239347953	0.683	0.181	5.81626438094588e-193	23	Ptprt
0	2.01099525137855	0.979	0.172	0	24	Dpp10
1.51158625464687e-265	1.45598888070793	0.982	0.315	4.88030738175288e-261	24	Hs3st4
1.07786245729503e-281	1.40506655070412	0.976	0.277	3.47998672962273e-277	24	Cdh18
5.75599217951449e-266	1.37865392000415	0.994	0.34	1.85837963507805e-261	24	Etl4
7.7462112671e-284	1.27994606478286	0.922	0.23	2.50094176969591e-279	24	Dlc1
0	1.21173859853381	0.818	0.075	0	24	Cntnap4
2.38730254128379e-257	1.19335932706428	0.869	0.186	7.70764498478883e-253	24	Grm8
1.01692768361645e-192	1.16996250925261	0.872	0.226	3.28325271932406e-188	24	Sgcz
2.17807227673767e-181	1.10028273313291	0.913	0.322	7.03212415267525e-177	24	Pde1a
3.12763756574766e-240	1.07472835872552	0.854	0.208	1.00978906447729e-235	24	Garnl3
1.31408047155395e-170	1.05960238648027	0.91	0.3	4.24264021045907e-166	24	Cntn4
1.76290744202462e-161	1.04753677327534	0.961	0.461	5.69172296732068e-157	24	Nrg1
2.32044615851937e-217	1.02808960481144	0.863	0.202	7.49179246739563e-213	24	Ldb2
1.21166366377551e-214	1.0003494239996	0.609	0.095	3.91197730486563e-210	24	Tshz2
6.08038671228305e-171	0.99911255672386	0.958	0.424	1.96311365392771e-166	24	Chsy3
1.42578180151984e-180	0.99644239615747	0.893	0.26	4.60327912438695e-176	24	Sox5
1.17651512127045e-167	0.982620815951782	0.91	0.319	3.79849672053379e-163	24	Slc35f1
3.6953274987286e-166	0.982211685808796	0.967	0.443	1.19307343623951e-161	24	Agbl4
1.1789589072526e-154	0.96349785562487	0.722	0.206	3.80638672795574e-150	24	Pdzrn4
1.78488306032654e-170	0.952496116119795	0.994	0.586	5.76267344857026e-166	24	Asic2
1.35016819827889e-159	0.933900713362019	0.931	0.439	4.35915304496322e-155	24	Fut9
2.60705721425707e-247	0.922684730130116	0.758	0.142	8.41714492195037e-243	24	Grik3
2.76449391539677e-232	0.921235315544079	0.582	0.083	8.92544505525001e-228	24	Rmst
0	0.897035501775718	0.585	0.053	0	24	Foxp2
1.10488915752699e-135	0.892639840377446	0.934	0.345	3.56724513399164e-131	24	Khdrbs3
0	1.29997545462795	0.671	0.031	0	25	Sema3c
2.48149531805812e-205	1.27534141192282	0.855	0.212	8.01175578388243e-201	25	Ptpro
6.74710842790467e-152	1.22142918297447	0.875	0.262	2.1783714270333e-147	25	Pcdh15
1.54904002834092e-151	1.19458424574693	0.824	0.236	5.00123063550151e-147	25	Rgs6
0	1.0375305990383	0.576	0.024	0	25	Adamts18
4.50442654339464e-123	0.983728358248119	0.925	0.421	1.45429915380039e-118	25	Sema5a
0	0.982915287335568	0.518	0.014	0	25	Igfbpl1
2.32684004133398e-97	0.966655384629309	0.878	0.492	7.5124357574509e-93	25	Robo1
2.82533831068025e-119	0.924189462260494	0.937	0.532	9.12188726986226e-115	25	Mctp1
4.62658629897156e-101	0.922532024409304	0.929	0.498	1.49373965248596e-96	25	Cntnap5a
1.30650015343685e-133	0.89648909928841	0.992	0.689	4.21816639538621e-129	25	Dcc
2.10550273613703e-89	0.894936024375376	0.651	0.226	6.79782613389202e-85	25	Plppr1
2.34957843432523e-90	0.891998283117899	0.722	0.267	7.58584893306244e-86	25	Ttc28
8.78948583279781e-82	0.869345399169057	0.765	0.387	2.8377733959771e-77	25	Plxna2
2.29187895240514e-142	0.846765385148625	0.522	0.092	7.39956038573524e-138	25	Sox11
2.47103218264522e-124	0.841499595898363	0.573	0.118	7.97797450488835e-120	25	Sncaip
4.29277630478542e-87	0.830670630948995	0.769	0.317	1.38596575776302e-82	25	Prox1
5.59142560959106e-83	0.826168627369053	0.6	0.194	1.80524767231257e-78	25	Fgfr1
4.99762983878964e-103	0.812908871415433	0.537	0.127	1.61353476975162e-98	25	Rerg
7.70112652670989e-81	0.801452855373291	0.639	0.218	2.48638571041355e-76	25	Mtss1
2.03990096348963e-120	0.793174457685405	0.51	0.099	6.58602425072261e-116	25	Tspan18
3.73897291900031e-70	0.784993690906204	0.686	0.31	1.20716479662844e-65	25	Nrp2
1.22778012269991e-70	0.774294082395314	0.627	0.243	3.96401090414892e-66	25	Kif26b
2.10662839466853e-66	0.762788663286961	0.796	0.413	6.80146043502683e-62	25	Zfp385b
2.55410388749042e-75	0.744476815167902	0.839	0.514	8.24617981115157e-71	25	Nol4
1.69074707631805e-201	1.66904345387936	0.981	0.188	5.45874601060045e-197	26	Grm8
0	1.61027071983874	0.764	0.004	0	26	Ebf2
3.28840041305707e-294	1.53783334012648	0.944	0.095	1.06169295735961e-289	26	Tshz2
4.00635865317157e-116	1.51460918530852	0.975	0.382	1.29349295476297e-111	26	Tenm3
0	1.42087873563288	0.739	0.038	0	26	Sema3a
7.28401181843226e-124	1.41304119566023	0.994	0.366	2.35171605569904e-119	26	Sgcd
6.01967709182286e-118	1.37845875863785	0.882	0.243	1.94351294586593e-113	26	Rbms3
8.88485086555548e-113	1.37313936128287	1	0.587	2.86856295045324e-108	26	Asic2
7.93837802076864e-143	1.34336698623929	0.776	0.143	2.56298472778536e-138	26	Zfhx3
0	1.32270960583764	0.708	0.011	0	26	Ebf3
8.07750926085666e-128	1.30674937281982	0.807	0.171	2.60790463996018e-123	26	Lhfpl3
1.31228479616369e-117	1.30452144426514	0.981	0.359	4.23684269289409e-113	26	Epha3
0	1.24972729257274	0.677	0.043	0	26	Chrm2
4.73835057253364e-90	1.24553188126905	0.863	0.277	1.52982386584821e-85	26	Mgat4c
5.56938881399152e-131	1.23091232807751	0.907	0.176	1.7981328724853e-126	26	Dpp10
1.65688549029699e-208	1.22519363993599	0.72	0.082	5.34942049397285e-204	26	Eps8
6.89336103362295e-81	1.17565360559473	0.907	0.392	2.22559054331551e-76	26	Ntm
3.11766750511287e-119	1.16084974184497	0.87	0.183	1.00657013070074e-114	26	Gpc6
3.99344286767294e-83	1.10536081839276	0.839	0.28	1.28932296425689e-78	26	Cdh18
5.50200290095561e-69	1.08439230160051	0.901	0.495	1.77637665660253e-64	26	Msi2
5.98656896669254e-298	1.08392085163994	0.677	0.05	1.93282365658635e-293	26	Gm11418
4.78887133394798e-98	1.04393568257709	0.764	0.189	1.54613499887845e-93	26	Elavl2
4.54486779292464e-90	1.04208572675308	0.727	0.189	1.46735601562365e-85	26	Plcb4
0	1.03402785604763	0.571	0.009	0	26	Adgrd1
5.9903198614572e-68	1.00964478846931	0.863	0.392	1.93403467047007e-63	26	Ntng1
0	1.92899520722194	0.871	0.024	0	27	Ebf1
0	1.92464332231971	0.819	0.025	0	27	Mecom
0	1.89954143457245	0.839	0.009	0	27	Flt1
0	1.83952044460005	0.826	0.013	0	27	Ptprb
0	1.83131771325476	0.787	0.018	0	27	Slco1a4
0	1.69301256640224	0.787	0.002	0	27	Adgrl4
0	1.56341567540363	0.768	0.033	0	27	Fli1
5.76028493921222e-202	1.55437113982645	0.865	0.13	1.85976559547406e-197	27	Utrn
0	1.52550670379296	0.703	0.002	0	27	Vwf
0	1.51622202371383	0.71	0.032	0	27	Lef1
0	1.48084419831286	0.71	0.005	0	27	Abcb1a
0	1.47597425102689	0.697	0.042	0	27	Cfh
2.94393398664587e-221	1.43105885283034	0.806	0.098	9.50478526928486e-217	27	Arhgap31
0	1.42123886292277	0.684	0.005	0	27	Cyyr1
0	1.38795207114776	0.561	0.003	0	27	Gm5127
0	1.37034543037452	0.703	0.005	0	27	Adgrf5
9.78982308053685e-187	1.36321052291767	0.781	0.096	3.16074227978213e-182	27	Tshz2
4.7176344796308e-114	1.35772653249607	0.819	0.2	1.5231354680936e-109	27	Ptprm
1.27179815816841e-239	1.34777802902166	0.742	0.074	4.10612753346253e-235	27	St3gal6
0	1.33448850622589	0.658	0.02	0	27	Prkch
0	1.3184107368861	0.69	0.038	0	27	Epas1
2.47765877552893e-175	1.31497950157937	0.761	0.112	7.9993691226727e-171	27	Abcc4
2.80244283567486e-128	1.3103953217295	0.761	0.144	9.04796693925985e-124	27	9530026P05Rik
0	1.29571543970709	0.671	0.019	0	27	Egfl7
0	1.28184201590477	0.697	0.024	0	27	Rbpms
0	2.34547368456698	1	0.044	0	28	Reln
7.47588828367667e-250	1.78832842385806	0.964	0.094	2.41366529126785e-245	28	Dach1
0	1.71407386391334	0.82	0.022	0	28	Ndnf
1.64512252684538e-178	1.62904530247652	0.955	0.13	5.31144259017301e-174	28	Utrn
3.59073521732494e-257	1.61877415986444	0.91	0.08	1.15930477226553e-252	28	Cdh4
9.76363666480001e-103	1.58636700959009	0.982	0.309	3.15228773359733e-98	28	Thsd7b
1.24573411236135e-211	1.58376881127003	0.874	0.088	4.02197715516985e-207	28	Tmem163
4.01795232183475e-270	1.50763833770717	0.793	0.055	1.29723608662757e-265	28	Hs3st5
0	1.48239666973037	0.838	0.01	0	28	Trp73
3.41264401876418e-77	1.31769068863939	0.991	0.452	1.1018062478982e-72	28	Kcnh7
2.53485903812692e-83	1.31600299891267	0.901	0.243	8.18404589049657e-79	28	Rbms3
0	1.28907313903937	0.694	0.011	0	28	Ebf3
1.17817682640575e-131	1.24419286942062	0.757	0.105	3.8038617017336e-127	28	Plekha7
3.95496901592364e-79	1.22917665870545	0.946	0.327	1.27690129648111e-74	28	Pdzd2
7.3138875785692e-219	1.19685200744826	0.694	0.051	2.36136174361685e-214	28	Cacna2d2
0	1.18658875296401	0.631	0.027	0	28	Gm29683
2.25239003271453e-66	1.17556368850497	1	0.573	7.27206645962212e-62	28	Cntnap2
1.41688536496883e-67	1.16836402288455	0.874	0.257	4.57455608933837e-63	28	Kcnc2
6.19045152499759e-65	1.16250736335803	0.964	0.495	1.99864917936072e-60	28	Msi2
1.83904556189411e-73	1.15191663555296	1	0.566	5.93754250113131e-69	28	Fat3
9.93099097849217e-66	1.15068998375602	0.991	0.463	3.20631974731598e-61	28	Nrg1
1.72208133171056e-63	1.13916273333332	0.802	0.257	5.5599117875607e-59	28	Adcy8
3.2956823201102e-68	1.12835108193875	0.964	0.446	1.06404399387078e-63	28	Maml3
2.46757130880871e-103	1.12027114256612	0.658	0.091	7.96680072761979e-99	28	Kcnip1
4.9833768526943e-63	1.10380634182343	0.937	0.393	1.60893305066088e-58	28	Car10
1.10277023677608e-193	2.25419398420183	1	0.092	3.56040398645525e-189	29	Gm32647
1.4600791694469e-67	1.47407096274095	1	0.278	4.71401160647627e-63	29	Mgat4c
2.82749253757106e-65	1.3796659557727	1	0.304	9.12884240680192e-61	29	Cntn4
9.44623917302824e-68	1.36915441154525	0.973	0.257	3.0498127794039e-63	29	Trhde
1.21635046967336e-58	1.36294667563539	1	0.426	3.92710912638741e-54	29	Trps1
2.92120798577943e-81	1.3374826126337	1	0.216	9.43141210288746e-77	29	Gm49678
1.33416562968619e-88	1.33065527569126	1	0.207	4.30748715200483e-84	29	Nwd2
5.03449467842945e-106	1.29917116066041	0.907	0.119	1.62543695187773e-101	29	Il1rapl2
4.01250114044151e-80	1.26907303309702	1	0.19	1.29547611820294e-75	29	Grm8
5.84725273728349e-55	1.23941827712835	1	0.344	1.88784401875935e-50	29	Etl4
8.15767545449738e-49	1.20285353053695	1	0.355	2.63378709723902e-44	29	Kcnq5
1.89495563271754e-200	1.17662984506042	0.933	0.068	6.11805375579185e-196	29	Crispld1
5.70541147194882e-51	1.16444009049397	0.987	0.31	1.8420491478334e-46	29	Luzp2
1.17300906807469e-60	1.16152261644701	0.987	0.238	3.78717707718594e-56	29	Nell1
2.8106585796936e-54	1.12169758168999	1	0.322	9.07449229039877e-50	29	Slc35f1
2.94177068697009e-62	1.1051395708197	1	0.238	9.49780083995164e-58	29	Rgs6
3.30184392246735e-137	1.09387744214839	0.907	0.091	1.06603332880781e-132	29	Necab1
1.8937827413671e-51	1.09171663913593	0.987	0.353	6.11426695877783e-47	29	Cpne4
7.89194352390972e-45	1.08393723386622	1	0.558	2.54799288612949e-40	29	Hs6st3
6.49179776707367e-64	1.03725060139988	0.96	0.218	2.0959418270774e-59	29	Ccbe1
2.26835856067746e-36	1.02841571781474	0.987	0.313	7.32362244900326e-32	29	Chrm3
3.18462426303716e-50	1.01818586363124	1	0.527	1.02818778956418e-45	29	Nkain3
8.89302051498905e-60	1.01724468165381	0.933	0.224	2.87120060346936e-55	29	Sema3e
4.14511455466993e-46	1.0126662154988	1	0.447	1.33829168512073e-41	29	Tenm4
3.88146627430087e-43	1.00849313453849	0.987	0.325	1.25317020132078e-38	29	Pde1a
